# Characterization of the zebrafish *gabra1^sa43718/sa43718^* germline loss of function allele confirms a function for Gabra1 in motility and nervous system development

**DOI:** 10.1101/2023.01.27.525860

**Authors:** David Paz, Nayeli G. Reyes-Nava, Briana E. Pinales, Isaiah Perez, Claudia B. Gil, Annalise V. Gonzales, Brian Grajeda, Igor L. Estevao, Cameron C. Ellis, Victoria L. Castro, Anita M. Quintana

**Affiliations:** Department of Biological Sciences, Border Biomedical Research Center, The University of Texas at El Paso, El Paso, Texas, United States of America

**Keywords:** zebrafish, seizure, GABRA1, GABA

## Abstract

Mutation of the *GABRA1* gene is associated with neurodevelopmental defects and epilepsy. *GABRA1* encodes for the α1 subunit of the gamma-aminobutyric acid type A receptor (GABA_A_R), which regulates the fast inhibitory impulses of the nervous system. Multiple model systems have previously been developed to understand the function of *GABRA1* during development, but these models have produced complex and at times incongruent data. Thus, additional model systems are required to validate and substantiate previously published results. We investigated the behavioral swim patterns associated with a nonsense mutation of the zebrafish *gabra1* (*sa43718* allele) gene. The *sa43718* allele causes a decrease in *gabra1* mRNA expression, which is associated with light induced hypermotility, one phenotype associated with seizure like behavior in zebrafish. Mutation of *gabra1* was accompanied by decreased mRNA expression of *gabra2, gabra3, and gabra5,* indicating a reduction in the expression of additional alpha sub-units of the GABA_A_R. Although multiple sub-units were decreased in total expression, larvae continued to respond to pentylenetetrazole (PTZ) indicating that a residual GABA_A_R exists in the *sa43718* allele. Proteomics analysis demonstrated that nonsense mutation of *gabra1* is associated with abnormal expression of proteins that regulate proton transport, ion homeostasis, vesicle transport, and mitochondrial protein complexes. These data support previous studies performed in a zebrafish nonsense allele created by CRISPR/Cas9 and validate that loss of function mutations in the *gabra1* gene result in seizure like phenotypes with abnormal function of inhibitory synapses.
