## Supplementary material for "Characterization of the zebrafish *gabra1^sa43718/sa43718^* germline loss of function allele confirms a function for Gabra1 in motility and nervous system development": S2 File

### Sheet: Sheet1
Protein Name	Accession Number	Gene Name	Molecular Weight	Exclusivity	t-test CL: Group BRL: Scaffold BioSample	HT	MT	WT
Synaptotagmin OS=Danio rerio OX=7955 PE=1 SV=2	E7FF92	E7FF92	29 kDa	0.88	0.0001	2.027	1.944	10.158
Group of N-myc downstream regulated gene 4 OS=Danio rerio OX=7955 GN=ndrg4 PE=2 SV=1+1	Q1JPS5 (+1)	ndrg4		1	0.0001	3.04	1.944	10.158
sp|Q6DBT3|TXD17_DANRE Thioredoxin domain-containing protein 17 OS=Danio rerio OX=7955 GN=txndc17 PE=2 SV=1	sp|Q6DBT3|TXD17_DANREThioredoxin domain-containing protein 17 OS=Danio rerio OX=7955 GN=txndc17 PE=2 SV=1	txndc17		1	0.0001	7.094	1.944	8.127
Peptidyl-prolyl cis-trans isomerase OS=Danio rerio OX=7955 GN=ppih PE=2 SV=1	Q6IQF8	ppih	24 kDa	1	0.0001	5.067	1.944	6.095
UBX domain-containing protein 7 OS=Danio rerio OX=7955 GN=ubxn7 PE=2 SV=2	Q6P3G3	ubxn7	56 kDa	1	0.0001	2.027	1.944	6.095
Complexin 4a OS=Danio rerio OX=7955 GN=cplx4a PE=2 SV=1	Q08BK6	cplx4a	18 kDa	1	0.00014	36.482	57.349	34.538
Group of Lamp2 protein OS=Danio rerio OX=7955 GN=lamp2 PE=2 SV=1+5	A4QP49 (+5)	lamp2		1	0.00018	3.04	1.944	4.063
Group of Opsin 1 (Cone pigments), short-wave-sensitive 2 OS=Danio rerio OX=7955 GN=opn1sw2 PE=2 SV=1+1	A8E5J4 (+1)	opn1sw2		1	0.00018	10.134	1.944	4.063
Calponin OS=Danio rerio OX=7955 GN=cnn3a PE=1 SV=1	Q7T303	cnn3a	37 kDa	0.88	0.00018	1.013	1.944	4.063
Group of Arhgdia protein OS=Danio rerio OX=7955 GN=arhgdia PE=2 SV=1+1	Q802W6 (+1)	arhgdia		1	0.00018	2.027	1.944	4.063
Group of Arhgef7b protein OS=Danio rerio OX=7955 GN=arhgef7b PE=2 SV=1+2	Q5PRA8	arhgef7b		1	0.00018	1.013	1.944	4.063
Group of Aryl hydrocarbon receptor nuclear translocator 2 OS=Danio rerio OX=7955 GN=arnt2 PE=1 SV=1+1	A0A0R4ILG9 (+1)	arnt2		1	0.00018	0	1.944	4.063
Ndel1b protein OS=Danio rerio OX=7955 GN=ndel1b PE=2 SV=1	B2GRS6	ndel1b	38 kDa	1	0.00018	0	1.944	4.063
Septin OS=Danio rerio OX=7955 GN=sept4b PE=1 SV=2	A0A0G2KQA6	sept4b	49 kDa	0.83	0.00018	1.013	0.972	2.032
Group of Acyl-coenzyme A oxidase OS=Danio rerio OX=7955 GN=acox1 PE=1 SV=1+1	F1R3V9 (+1)	acox1		1	0.00039	3.04	5.832	2.032
Group of GTPase-activating protein and VPS9 domains 1 OS=Danio rerio OX=7955 GN=gapvd1 PE=1 SV=1+3	A0A2R8Q516 (+3)	gapvd1		1	0.00039	5.067	5.832	2.032
Guanine nucleotide-binding protein subunit gamma OS=Danio rerio OX=7955 GN=gng7 PE=1 SV=1	Q6DGZ5	gng7	8 kDa	1	0.00043	19.255	21.384	8.127
Map2k1 protein OS=Danio rerio OX=7955 GN=map2k1 PE=2 SV=1	Q7ZTX6	map2k1	36 kDa	1	0.00059	3.04	3.888	6.095
Thioredoxin 2 OS=Danio rerio OX=7955 GN=txn2 PE=1 SV=1	Q6P131	txn2	18 kDa	1	0.00059	2.027	3.888	6.095
Signal recognition particle 14 kDa protein OS=Danio rerio OX=7955 GN=srp14 PE=1 SV=1	Q4V9I5	srp14	12 kDa	1	0.00073	5.067	3.888	2.032
ER membrane protein complex subunit 3 OS=Danio rerio OX=7955 GN=emc3 PE=2 SV=1	Q7SXW4	emc3	30 kDa	1	0.00073	3.04	3.888	2.032
Group of BCR activator of RhoGEF and GTPase OS=Danio rerio OX=7955 GN=bcr PE=1 SV=1+1	A0A2R8Q802 (+1)	bcr		1	0.00073	2.027	3.888	2.032
DNA replication licensing factor MCM7 OS=Danio rerio OX=7955 GN=mcm7 PE=2 SV=1	Q7ZVL6	mcm7	81 kDa	1	0.00073	1.013	3.888	2.032
Group of Sodium/calcium exchanger 2 isoform b OS=Danio rerio OX=7955 GN=slc8a2b PE=1 SV=1+1	B2CZC4 (+1)	slc8a2b		1	0.00073	1.013	3.888	2.032
LOC795505 protein (Fragment) OS=Danio rerio OX=7955 GN=LOC795505 PE=2 SV=1	A3KPA2	LOC795505	23 kDa	1	0.00073	0	3.888	2.032
Microtubule-associated protein, RP/EB family, member 3b OS=Danio rerio OX=7955 GN=mapre3b PE=1 SV=1	Q6GMJ3	mapre3b	30 kDa	0.53	0.0012	9.748	8.308	12.516
Chondroitin sulfate proteoglycan 5a OS=Danio rerio OX=7955 GN=cspg5a PE=1 SV=1	A0A2R8RMD7	cspg5a	54 kDa	1	0.0014	54.724	57.349	12.19
Zgc:110200 OS=Danio rerio OX=7955 GN=stoml3b PE=2 SV=1	Q568N1	stoml3b	31 kDa	0.67	0.0015	10.134	10.692	7.111
Small nuclear ribonucleoprotein E OS=Danio rerio OX=7955 GN=snrpe PE=1 SV=1	A0A140LFZ7	snrpe	6 kDa	1	0.0018	6.08	5.832	4.063
Mitochondrial carrier homolog 2 OS=Danio rerio OX=7955 GN=mtch2 PE=1 SV=1	Q9PUL9	mtch2	33 kDa	1	0.0018	6.08	5.832	4.063
Group of Glyoxylate reductase 1 homolog OS=Danio rerio OX=7955 GN=glyr1 PE=1 SV=1+1	A0A0R4IMF9 (+1)	glyr1		1	0.0019	6.08	7.776	10.158
Group of Acyl carrier protein OS=Danio rerio OX=7955 GN=ndufab1a PE=1 SV=1+2	F1R611	ndufab1a		1	0.0021	25.335	31.104	22.348
Calretinin OS=Danio rerio OX=7955 GN=calb2b PE=2 SV=1	Q6PC56	calb2b	31 kDa	0.86	0.0027	31.247	23.814	62.642
Dynactin subunit 1 OS=Danio rerio OX=7955 GN=dctn1b PE=3 SV=2	F6PC33	dctn1b	141 kDa	0.83	0.0027	2.534	5.832	14.729
D-3-phosphoglycerate dehydrogenase OS=Danio rerio OX=7955 GN=phgdh PE=1 SV=1	F1QEY8	phgdh	56 kDa	0.61	0.0034	11.147	10.692	20.824
Group of Sodium/potassium-transporting ATPase subunit alpha OS=Danio rerio OX=7955 GN=atp1a1b PE=1 SV=1+1	B0R068 (+1)	atp1a1b		0.55	0.0034	181.025	186.037	162.022
Creatine kinase OS=Danio rerio OX=7955 GN=ckma PE=2 SV=1	Q90X19	ckma	43 kDa	0.82	0.0049	184.574	242.599	161.125
Si:ch73-1a9.3 OS=Danio rerio OX=7955 GN=si:ch73-1a9.3 PE=3 SV=1	A0A0R4IBX9	si:ch73-1a9.3	10 kDa	1	0.0049	169.238	176.907	144.245
Enhancer of rudimentary homolog OS=Danio rerio OX=7955 GN=erh PE=3 SV=1	Q98874	erh	12 kDa	1	0.0055	27.362	28.188	36.569
Synapsin I OS=Danio rerio OX=7955 GN=syn1 PE=1 SV=1	B0UXI4	syn1	72 kDa	1	0.0055	15.201	8.748	20.316
CCT-epsilon OS=Danio rerio OX=7955 GN=cct5 PE=1 SV=1	Q6NVI6	cct5	59 kDa	1	0.0058	119.581	125.39	115.803
Zgc:123326 OS=Danio rerio OX=7955 GN=ube2v1 PE=2 SV=1	Q3B7F0	ube2v1	17 kDa	0.75	0.0059	7.094	2.43	9.142
Group of Zgc:55733 OS=Danio rerio OX=7955 GN=zgc:55733 PE=1 SV=1+1	A0A0R4IKH3 (+1)	zgc:55733		0.86	0.0062	14.863	13.932	28.104
GATA zinc finger domain-containing 2Ab OS=Danio rerio OX=7955 GN=gatad2ab PE=1 SV=2	A0A0R4IN87	gatad2ab	82 kDa	0.75	0.0063	3.547	4.86	4.063
Actinodin2 OS=Danio rerio OX=7955 GN=and2 PE=1 SV=1	A9JRX1	and2	57 kDa	1	0.0066	43.576	23.328	50.791
Group of Fast muscle troponin I OS=Danio rerio OX=7955 GN=tnni2a.4 PE=1 SV=1+2	Q0D2W2	tnni2a.4		0.78	0.0072	65.618	94.237	67.602
Tyrosine 3-monooxygenase/tryptophan 5-monooxygenase activation protein, epsilon polypeptide 1 OS=Danio rerio OX=7955 GN=ywhae1 PE=1 SV=1	Q7ZW20	ywhae1	29 kDa	0.75	0.0073	199.41	222.105	173.75
RAB5C, member RAS oncogene family OS=Danio rerio OX=7955 GN=rab5c PE=1 SV=1	Q7ZVP2	rab5c	24 kDa	0.54	0.0074	5.912	6.48	8.973
Complex I-49kD OS=Danio rerio OX=7955 GN=ndufs2 PE=1 SV=1	F1Q4N4	ndufs2	53 kDa	1	0.0078	32.429	19.44	38.601
Group of Transforming growth factor-beta-induced protein ig-h3 OS=Danio rerio OX=7955 GN=tgfbi PE=1 SV=1+1	Q503K1 (+1)	tgfbi		1	0.0079	5.067	2.916	14.221
Fascin OS=Danio rerio OX=7955 GN=fscn1a PE=1 SV=1	F1QET7	fscn1a	55 kDa	1	0.0081	28.375	16.524	47.743
Phosphatidylinositol-5-phosphate 4-kinase, type II, alpha b OS=Danio rerio OX=7955 GN=pip4k2ab PE=1 SV=1	B0UXW0	pip4k2ab	47 kDa	0.6	0.0087	6.08	4.86	10.666
Group of Si:ch73-368j24.11 OS=Danio rerio OX=7955 GN=si:ch73-368j24.11 PE=3 SV=1+1	A0A140LFZ1 (+1)	si:ch73-368j24.11		0.61	0.0091	45.761	46.376	37.224
Splicing factor 3b, subunit 2 OS=Danio rerio OX=7955 GN=sf3b2 PE=1 SV=1	A7YT51	sf3b2	94 kDa	1	0.0098	46.616	61.237	41.648
Group of Sorcin OS=Danio rerio OX=7955 GN=sri PE=1 SV=1+1	F1R4I7 (+1)	sri		1	0.011	30.402	25.272	59.933
Group of Target of myb1-like 2 membrane-trafficking protein OS=Danio rerio OX=7955 GN=tom1l2 PE=3 SV=1+1	R4GEE3 (+1)	tom1l2		0.93	0.011	7.094	2.592	10.835
ATP synthase membrane subunit DAPIT OS=Danio rerio OX=7955 GN=atp5md PE=1 SV=1	H0WES8	atp5md	6 kDa	1	0.012	37.496	38.881	29.459
Group of Complex I-SGDH OS=Danio rerio OX=7955 GN=ndufb5 PE=1 SV=1+1	A8E5B7 (+1)	ndufb5		1	0.012	32.429	25.272	15.237
Dynamin GTPase OS=Danio rerio OX=7955 GN=dnm1b PE=1 SV=1	E9QF63	dnm1b	95 kDa	0.59	0.012	50.839	49.654	62.726
Synuclein, gamma b (breast cancer-specific protein 1) OS=Danio rerio OX=7955 GN=sncgb PE=1 SV=1	A0A2R8RP85	sncgb	11 kDa	1	0.013	31.415	25.272	22.348
Ribosomal protein L15 OS=Danio rerio OX=7955 GN=rpl15 PE=1 SV=1	Q6DHS3	rpl15	24 kDa	1	0.013	24.322	22.356	28.443
Zgc:194578 OS=Danio rerio OX=7955 GN=epn1b PE=1 SV=1	B3DIW6	epn1b	54 kDa	1	0.013	23.308	27.216	37.585
Secretogranin II OS=Danio rerio OX=7955 GN=scg2b PE=2 SV=1	A0JMK6	scg2b	66 kDa	1	0.013	30.402	23.328	51.806
Parvalbumin 6 OS=Danio rerio OX=7955 GN=pvalb6 PE=1 SV=1	Q804W1	pvalb6	12 kDa	1	0.013	28.375	23.328	46.727
Novel alpha-globin OS=Danio rerio OX=7955 GN=dZ118J2.6-001 PE=3 SV=1	Q7SZV8	dZ118J2.6-001	16 kDa	0.34	0.014	44.59	61.723	35.553
Zgc:110425 OS=Danio rerio OX=7955 GN=zgc:110425 PE=1 SV=1	F1R314	zgc:110425	20 kDa	0.41	0.015	13.118	15.12	22.743
V-type proton ATPase subunit D OS=Danio rerio OX=7955 GN=atp6v1d PE=1 SV=1	Q7ZVX8	atp6v1d	28 kDa	1	0.015	19.255	20.412	30.474
60S ribosomal protein L31 OS=Danio rerio OX=7955 GN=rpl31 PE=1 SV=1	Q24JV3	rpl31	14 kDa	1	0.015	31.415	43.741	29.459
NOP56 OS=Danio rerio OX=7955 GN=nop56 PE=1 SV=1	Q6DRE5	nop56	61 kDa	0.62	0.015	12.161	9.234	12.19
Group of Programmed cell death protein 4 OS=Danio rerio OX=7955 GN=pdcd4a PE=1 SV=1+1	F1QBM2 (+1)	pdcd4a		1	0.016	6.08	10.692	4.063
Group of Aggrecan a OS=Danio rerio OX=7955 GN=acana PE=4 SV=2+1	F1QDA1 (+1)	acana		1	0.016	4.054	1.944	18.285
Prothymosin alpha-B OS=Danio rerio OX=7955 GN=ptmab PE=1 SV=1	A5PLC8	ptmab	12 kDa	1	0.016	16.214	26.244	17.269
Guanine nucleotide-binding protein (G protein), alpha 11b (Gq class) OS=Danio rerio OX=7955 GN=gna11b PE=1 SV=1	Q5RKP9	gna11b	42 kDa	1	0.016	7.094	8.748	2.032
Heterogeneous nuclear ribonucleoprotein A0,-like OS=Danio rerio OX=7955 GN=hnrnpa0l PE=1 SV=2	Q7ZU48	hnrnpa0l	32 kDa	1	0.016	53.71	53.461	40.633
Calcium/calmodulin-dependent protein kinase OS=Danio rerio OX=7955 GN=camk2g1 PE=1 SV=1	Q4V9P8	camk2g1	63 kDa	0.7	0.016	33.037	24.948	34.165
Zgc:92380 OS=Danio rerio OX=7955 GN=zgc:92380 PE=1 SV=4	E7FAL7	zgc:92380	57 kDa	1	0.017	47.63	64.153	48.759
NOVA alternative-splicing regulator 1 OS=Danio rerio OX=7955 GN=nova1 PE=1 SV=1	Q1LYC7	nova1	51 kDa	0.57	0.019	44.927	43.417	53.499
H(+)-transporting two-sector ATPase OS=Danio rerio OX=7955 GN=atp6v1ab PE=1 SV=1	E7FCD8	atp6v1ab	68 kDa	0.61	0.019	35.976	36.451	52.822
Group of Serine (Or cysteine) proteinase inhibitor, clade A (Alpha-1 antiproteinase, antitrypsin), member 1, like OS=Danio rerio OX=7955 GN=serpina1l PE=2 SV=1+1	Q24JW6 (+1)	serpina1l		0.59	0.019	15.201	14.58	34.03
40S ribosomal protein S18 OS=Danio rerio OX=7955 GN=rps18 PE=3 SV=1	A3KQW5	rps18	18 kDa	1	0.019	113.501	92.341	111.739
Group of Peptidyl-prolyl cis-trans isomerase OS=Danio rerio OX=7955 GN=ppib PE=1 SV=1+1	F6NLI6 (+1)	ppib		1	0.02	164.171	170.102	126.977
Dynamin GTPase OS=Danio rerio OX=7955 GN=dnm3a PE=1 SV=4	Q5RHR9	dnm3a	93 kDa	0.75	0.02	3.294	3.645	7.619
Ubiquinol-cytochrome c reductase core protein 2a OS=Danio rerio OX=7955 GN=uqcrc2a PE=1 SV=2	F1QJE0	uqcrc2a	49 kDa	0.55	0.021	29.895	25.758	38.093
NADH dehydrogenase [ubiquinone] 1 alpha subcomplex subunit 10, mitochondrial OS=Danio rerio OX=7955 GN=ndufa10 PE=2 SV=1	Q6IQS0	ndufa10	40 kDa	1	0.021	53.71	53.461	66.028
Group of Keratin 4 OS=Danio rerio OX=7955 GN=krt4 PE=1 SV=1+1	F1QK60 (+1)	krt4		0.76	0.021	691.681	792.678	550.232
Group of Embryonic alpha globin e1 OS=Danio rerio OX=7955 GN=hbae1.1 PE=2 SV=1+2	Q7ZT21	hbae1.1		0.78	0.021	133.769	179.337	111.739
Tropomyosin alpha-1 chain (Fragment) OS=Danio rerio OX=7955 GN=tpma PE=1 SV=1	A0A1D5NSG1	tpma	15 kDa	0.27	0.022	58.232	47.61	75.118
SLIT-ROBO Rho GTPase-activating protein 3 OS=Danio rerio OX=7955 GN=srgap3 PE=1 SV=1	A0A0R4IAE2	srgap3	124 kDa	1	0.022	6.08	9.72	3.047
Apolipoprotein Eb (Fragment) OS=Danio rerio OX=7955 GN=apoeb PE=2 SV=2	A4VAJ8	apoeb	18 kDa	0.56	0.023	50.163	61.237	25.903
Group of EWS RNA-binding protein 1a OS=Danio rerio OX=7955 GN=ewsr1a PE=1 SV=1+2	A0A0B4J1A5	ewsr1a		1	0.023	25.335	20.412	28.443
Group of Annexin OS=Danio rerio OX=7955 GN=anxa1a PE=1 SV=1+1	Q804H2 (+1)	anxa1a		1	0.023	34.456	34.993	18.285
Phenylalanyl-tRNA synthetase beta subunit OS=Danio rerio OX=7955 GN=farsb PE=1 SV=1	F1Q820	farsb	66 kDa	1	0.023	7.094	6.804	15.237
Complex I-B22 OS=Danio rerio OX=7955 GN=ndufb9 PE=1 SV=1	Q567Y4	ndufb9	21 kDa	0.62	0.024	15.708	13.122	17.269
Group of C7orf14-like OS=Danio rerio OX=7955 GN=nup205 PE=2 SV=1+3	Q6DRN9 (+3)	nup205		1	0.024	6.08	12.636	3.047
60S ribosomal protein L13a OS=Danio rerio OX=7955 GN=rpl13a PE=1 SV=1	Q1LYB7	rpl13a	24 kDa	1	0.025	92.22	96.229	47.743
Sodium/potassium-transporting ATPase subunit beta OS=Danio rerio OX=7955 GN=atp1b3a PE=1 SV=1	Q8QHI1	atp1b3a	32 kDa	1	0.025	13.174	4.86	18.285
T-complex protein 1 subunit delta OS=Danio rerio OX=7955 GN=cct4 PE=2 SV=1	Q6P123	cct4	57 kDa	1	0.025	145.93	146.774	113.771
Group of Dihydrolipoyllysine-residue succinyltransferase component of 2-oxoglutarate dehydrogenase complex, mitochondrial OS=Danio rerio OX=7955 GN=dlst PE=1 SV=1+1	F1QFQ6 (+1)	dlst		1	0.025	33.442	34.02	27.427
Ribeye b protein OS=Danio rerio OX=7955 GN=ctbp2l PE=2 SV=1	Q5BU17	ctbp2l	93 kDa	0.34	0.026	0.701	1.102	4.012
Piccolo presynaptic cytomatrix protein a OS=Danio rerio OX=7955 GN=pcloa PE=4 SV=1	A0A2R8QC86	pcloa	521 kDa	0.98	0.026	28.882	34.507	15.237
Si:ch211-278a6.1 OS=Danio rerio OX=7955 GN=si:ch211-278a6.1 PE=1 SV=2	F1QL76	si:ch211-278a6.1	127 kDa	1	0.026	14.188	17.496	23.364
Group of 40S ribosomal protein S27a (Fragment) OS=Danio rerio OX=7955 GN=rps27a PE=2 SV=1+1	Q7ZU62 (+1)	rps27a		1	0.026	164.171	143.858	219.416
Group of Col2a1a protein OS=Danio rerio OX=7955 GN=col2a1a PE=1 SV=1+1	B3DLK0 (+1)	col2a1a		0.93	0.026	17.566	13.608	26.75
Group of Glutathione transferase OS=Danio rerio OX=7955 GN=gstm.1 PE=1 SV=1+1	B8JIS8 (+1)	gstm.1		0.93	0.027	31.753	31.104	18.962
Sjogren syndrome antigen B (Autoantigen La) OS=Danio rerio OX=7955 GN=ssb PE=1 SV=1	Q7ZTI0	ssb	46 kDa	1	0.027	70.938	81.649	67.044
ADP-ribosylation factor 2 OS=Danio rerio OX=7955 GN=arf2a PE=2 SV=1	Q7ZUA0	arf2a	21 kDa	0.62	0.027	33.104	27.702	42.072
Small ubiquitin-related modifier 1 OS=Danio rerio OX=7955 GN=sumo1 PE=3 SV=1	Q7SZR5	sumo1	11 kDa	1	0.027	16.214	25.272	19.3
Group of Metastasis-associated 1 family, member 2 OS=Danio rerio OX=7955 GN=mta2 PE=1 SV=2+1	F1QLG2 (+1)	mta2		1	0.028	29.389	29.16	14.221
Parvalbumin 1 OS=Danio rerio OX=7955 GN=pvalb1 PE=1 SV=1	Q804W0	pvalb1	11 kDa	0.94	0.028	124.142	170.588	98.026
Myosin, light chain 6, alkali, smooth muscle and non-muscle OS=Danio rerio OX=7955 GN=myl6 PE=1 SV=1	E9QB41	myl6	17 kDa	0.8	0.028	54.724	46.414	67.806
Group of Cytochrome c oxidase subunit OS=Danio rerio OX=7955 GN=cox6a1 PE=1 SV=1+1	A9C462 (+1)	cox6a1		1	0.028	105.394	95.257	53.838
Metastasin OS=Danio rerio OX=7955 GN=s100b PE=1 SV=1	Q6DGT8	s100b	11 kDa	1	0.028	6.08	4.86	10.158
Galectin OS=Danio rerio OX=7955 GN=lgals2b PE=2 SV=1	Q7SXJ0	lgals2b	13 kDa	0.62	0.028	5.574	4.86	11.682
V-type proton ATPase subunit G OS=Danio rerio OX=7955 GN=atp6v1g1 PE=1 SV=1	Q6PBR5	atp6v1g1	13 kDa	0.64	0.029	54.724	49.087	38.601
Si:ch211-105c13.3 OS=Danio rerio OX=7955 GN=si:ch211-105c13.3 PE=1 SV=1	E7FAE7	si:ch211-105c13.3	10 kDa	1	0.029	13.174	12.636	6.095
UDP-glucose glycoprotein glucosyltransferase 1 OS=Danio rerio OX=7955 GN=uggt1 PE=1 SV=1	A0A2R8RTT5	uggt1	173 kDa	1	0.029	9.121	10.692	3.047
Si:ch211-212k18.4 OS=Danio rerio OX=7955 GN=znf638 PE=4 SV=1	A0A0R4IZ89	znf638	241 kDa	1	0.029	15.201	19.44	13.206
Clathrin light chain OS=Danio rerio OX=7955 GN=clta PE=1 SV=1	Q6P937	clta	26 kDa	0.61	0.029	37.496	34.993	54.854
Sodium/potassium-transporting ATPase subunit alpha OS=Danio rerio OX=7955 GN=atp1a3a PE=1 SV=1	Q6P271	atp1a3a	113 kDa	0.5	0.029	227.45	195.48	218.02
Aspartate--tRNA ligase, cytoplasmic OS=Danio rerio OX=7955 GN=dars1 PE=1 SV=1	F1R246	dars1	61 kDa	1	0.03	43.576	49.573	38.601
Group of Ubiquitin carboxyl-terminal hydrolase OS=Danio rerio OX=7955 GN=uchl1 PE=1 SV=1+1	Q6YI49 (+1)	uchl1		1	0.03	15.201	13.608	25.395
Group of Ca2+-dependent activator protein for secretion b OS=Danio rerio OX=7955 GN=cadpsb PE=1 SV=1+1	F1RCD5 (+1)	cadpsb		1	0.03	42.563	39.853	56.886
Ribosomal protein L5b OS=Danio rerio OX=7955 GN=rpl5b PE=1 SV=2	A0A286YAR2	rpl5b	33 kDa	0.78	0.03	50.67	47.629	39.109
Troponin I type 2b (skeletal, fast), tandem duplicate 2 OS=Danio rerio OX=7955 GN=tnni2b.2 PE=1 SV=1	Q6DHP2	tnni2b.2	20 kDa	0.83	0.031	111.136	112.268	81.604
Ubiquitin carboxyl-terminal hydrolase OS=Danio rerio OX=7955 GN=uchl5 PE=1 SV=1	Q6NWL6	uchl5	38 kDa	1	0.031	33.442	24.3	31.49
Group of Selenide, water dikinase 1 OS=Danio rerio OX=7955 GN=sephs1 PE=1 SV=2+1	Q7ZW38 (+1)	sephs1		1	0.032	10.134	10.692	6.095
F-actin-capping protein subunit alpha OS=Danio rerio OX=7955 GN=capza1a PE=1 SV=1	Q6NWK1	capza1a	33 kDa	0.87	0.032	21.957	14.904	23.702
Tubulin-specific chaperone A OS=Danio rerio OX=7955 GN=tbca PE=1 SV=1	Q7ZV25	tbca	13 kDa	1	0.032	19.255	28.188	19.3
sp|Q7T3C6|CPSF5_DANRE Cleavage and polyadenylation specificity factor subunit 5 OS=Danio rerio OX=7955 GN=nudt21 PE=2 SV=1	sp|Q7T3C6|CPSF5_DANRECleavage and polyadenylation specificity factor subunit 5 OS=Danio rerio OX=7955 GN=nudt21 PE=2 SV=1	nudt21		1	0.032	8.107	5.832	11.174
Apolipoprotein D OS=Danio rerio OX=7955 GN=apoda.1 PE=2 SV=1	Q0D290	apoda.1	21 kDa	1	0.032	5.067	8.748	4.063
cAMP-regulated phosphoprotein 19b OS=Danio rerio OX=7955 GN=arpp19b PE=1 SV=1	Q7ZUT5	arpp19b	12 kDa	0.83	0.032	4.56	4.374	2.032
Tropomyosin 4-2alpha OS=Danio rerio OX=7955 GN=tpm4b PE=2 SV=1	A0A1L6UW65	tpm4b	33 kDa	0.48	0.033	94.714	72.882	102.714
Peripherin 2a (retinal degeneration, slow) OS=Danio rerio OX=7955 GN=prph2a PE=1 SV=1	Q66HW7	prph2a	39 kDa	1	0.034	4.054	3.888	9.142
Synaptic vesicle membrane protein VAT-1 homolog OS=Danio rerio OX=7955 GN=vat1 PE=2 SV=1	Q8JFV8	vat1	54 kDa	1	0.034	173.292	152.606	143.23
Keratin 17 OS=Danio rerio OX=7955 GN=krt17 PE=1 SV=1	Q1LXJ1	krt17	46 kDa	0.47	0.034	96.791	102.807	62.109
ATP synthase F1 subunit delta OS=Danio rerio OX=7955 GN=atp5f1d PE=2 SV=1	Q6P1J5	atp5f1d	17 kDa	0.75	0.035	25.335	11.664	17.269
Low density lipoprotein receptor-related protein-associated protein 1 OS=Danio rerio OX=7955 GN=lrpap1 PE=1 SV=1	A0A2R8QMD9	lrpap1	41 kDa	0.54	0.036	29.389	35.479	28.443
Group of Zgc:100918 OS=Danio rerio OX=7955 GN=zgc:100918 PE=1 SV=1+1	F6NJU6 (+1)	zgc:100918		0.83	0.036	10.134	20.088	15.237
40S ribosomal protein S28 OS=Danio rerio OX=7955 GN=rps28 PE=1 SV=1	X1WC82	rps28	6 kDa	1	0.036	84.112	89.425	59.933
Group of Similar to Xab2 protein OS=Danio rerio OX=7955 GN=xab2 PE=1 SV=1+1	Q1LY92 (+1)	xab2		1	0.037	2.027	5.832	11.174
Ubiquitinyl hydrolase 1 OS=Danio rerio OX=7955 GN=otub1b PE=2 SV=1	Q6DGP0	otub1b	29 kDa	1	0.037	6.08	3.888	9.142
Parvalbumin 4 OS=Danio rerio OX=7955 GN=pvalb4 PE=1 SV=1	Q6IMW7	pvalb4	12 kDa	1	0.038	48.643	52.489	37.585
Collagen, type VI, alpha 4a (Fragment) OS=Danio rerio OX=7955 GN=col6a4a PE=1 SV=1	F1Q924	col6a4a	278 kDa	1	0.038	0	1.944	7.111
Phosphodiesterase OS=Danio rerio OX=7955 GN=pde6c PE=2 SV=1	Q6P4P8	pde6c	98 kDa	1	0.038	125.662	97.201	162.53
Annexin OS=Danio rerio OX=7955 GN=anxa2a PE=2 SV=1	Q804G9	anxa2a	38 kDa	1	0.039	59.791	57.349	45.712
Crystallin, beta B1,-like 2 OS=Danio rerio OX=7955 GN=crybb1l2 PE=1 SV=1	A7E2K5	crybb1l2	26 kDa	0.85	0.039	80.059	66.097	86.344
60S ribosomal protein L10 (Fragment) OS=Danio rerio OX=7955 GN=rpl10 PE=1 SV=1	E9QIR9	rpl10	18 kDa	0.57	0.039	4.054	4.86	13.713
Protein disulfide-isomerase OS=Danio rerio OX=7955 GN=p4hb PE=1 SV=2	A0A0R4IPV5	p4hb	57 kDa	1	0.039	139.849	117.614	132.056
sp|Q9W6A5|OPSG1_DANRE Green-sensitive opsin-1 OS=Danio rerio OX=7955 GN=opn1mw1 PE=1 SV=2	sp|Q9W6A5|OPSG1_DANREGreen-sensitive opsin-1 OS=Danio rerio OX=7955 GN=opn1mw1 PE=1 SV=2	opn1mw1		1	0.039	21.281	22.356	34.538
Group of Selenoprotein W, 1 OS=Danio rerio OX=7955 GN=selenow1 PE=1 SV=3+1	F6NSR1 (+1)	selenow1		0.83	0.04	5.405	4.536	7.788
Uncharacterized protein OS=Danio rerio OX=7955 GN=tom1l2 PE=3 SV=2	E7FC90	tom1l2	56 kDa	0.83	0.04	5.067	2.268	4.402
Glycoprotein M6Ab OS=Danio rerio OX=7955 GN=gpm6ab PE=1 SV=1	Q6DI17	gpm6ab	32 kDa	0.75	0.041	46.616	43.741	62.98
Synapsin IIb OS=Danio rerio OX=7955 GN=syn2b PE=1 SV=1	A0A0R4IJU5	syn2b	75 kDa	0.57	0.041	10.641	12.15	15.237
Serine/threonine protein phosphatase 2A regulatory subunit OS=Danio rerio OX=7955 GN=ppp2r5ea PE=1 SV=1	Q8AXX6	ppp2r5ea	55 kDa	0.83	0.041	3.378	9.072	3.047
Neurofilament, light polypeptide a (Fragment) OS=Danio rerio OX=7955 GN=nefla PE=1 SV=1	E9QFD5	nefla	69 kDa	0.38	0.043	5.067	5.485	15.201
Group of Dynein light chain (Fragment) OS=Danio rerio OX=7955 GN=dynll2a PE=2 SV=1+3	Q1RM30 (+3)	dynll2a		0.85	0.044	35.874	31.688	18.285
Lysophospholipase 2 OS=Danio rerio OX=7955 GN=lypla2 PE=1 SV=1	Q6PBW8	lypla2	25 kDa	1	0.044	12.161	12.636	22.348
Embryonic globin beta e2 OS=Danio rerio OX=7955 GN=hbbe2 PE=1 SV=1	Q7T1B0	hbbe2	17 kDa	0.94	0.044	46.616	58.321	30.474
Group of H/ACA ribonucleoprotein complex subunit 1 OS=Danio rerio OX=7955 GN=gar1 PE=2 SV=1+2	Q7ZVE0	gar1		1	0.045	7.094	7.776	17.269
Cytochrome b-c1 complex subunit 7 OS=Danio rerio OX=7955 GN=uqcrb PE=1 SV=1	Q4VBV1	uqcrb	13 kDa	0.67	0.045	40.029	42.769	34.538
Sodium/potassium-transporting ATPase subunit alpha OS=Danio rerio OX=7955 GN=atp1a1a.3 PE=2 SV=1	Q9DEY3	atp1a1a.3	113 kDa	0.22	0.045	29.29	25.121	20.571
Glia maturation factor OS=Danio rerio OX=7955 GN=gmfb PE=1 SV=1	Q7ZUD3	gmfb	17 kDa	1	0.045	23.308	17.496	26.411
78 kDa glucose-regulated protein OS=Danio rerio OX=7955 GN=hspa5 PE=1 SV=1	Q6P3L3	hspa5	72 kDa	0.95	0.046	315.219	336.608	240.799
Carboxypeptidase O OS=Danio rerio OX=7955 GN=cpo PE=1 SV=1	B8JLQ9	cpo	41 kDa	1	0.046	2.027	6.804	2.032
Group of D-dopachrome tautomerase OS=Danio rerio OX=7955 GN=ddt PE=1 SV=1+1	F1QJV7 (+1)	ddt		1	0.047	4.054	2.916	9.142
Hemoglobin beta embryonic-3 OS=Danio rerio OX=7955 GN=hbbe3 PE=1 SV=1	Q5BLF6	hbbe3	17 kDa	0.56	0.047	19.761	24.786	14.221
Calmegin OS=Danio rerio OX=7955 GN=clgn PE=1 SV=1	Q08BY9	clgn	72 kDa	1	0.047	12.161	6.804	13.206
Group of Solute carrier family 38 member 3a OS=Danio rerio OX=7955 GN=slc38a3a PE=1 SV=1+1	A5PLD2 (+1)	slc38a3a		1	0.048	9.121	4.86	11.174
Pre-mRNA-processing factor 19 OS=Danio rerio OX=7955 GN=prpf19 PE=1 SV=1	Q7ZV92	prpf19	55 kDa	1	0.048	65.871	65.125	48.759
Ribosomal protein L4 OS=Danio rerio OX=7955 GN=rpl4 PE=1 SV=1	Q7ZW95	rpl4	43 kDa	1	0.049	127.689	112.754	81.265
Collagen, type I, alpha 3 OS=Danio rerio OX=7955 GN=col1a1b PE=2 SV=1	Q6PEI9	col1a1b	137 kDa	0.57	0.049	9.121	4.374	13.206
Glycerol-3-phosphate dehydrogenase 1-like protein OS=Danio rerio OX=7955 GN=gpd1l PE=2 SV=1	Q5XIZ6	gpd1l	38 kDa	1	0.049	29.389	31.104	24.38
Group of Serotransferrin OS=Danio rerio OX=7955 GN=tfa PE=1 SV=1+1	B8JL43 (+1)	tfa		1	0.05	136.809	132.194	130.024
